# JAGGED1 Stimulates Cranial Neural Crest Cell Osteoblast Commitment Pathways and Bone Regeneration Independent of Canonical NOTCH Signaling

**DOI:** 10.1101/2020.06.24.169755

**Authors:** Archana Kamalakar, Jay M. McKinney, Daniel Salinas Duron, Angelica M. Amanso, Samir A. Ballestas, Hicham M. Drissi, Nick J. Willett, Pallavi Bhattaram, Andrés J. García, Levi B. Wood, Steven L. Goudy

## Abstract

Craniofacial bone loss is a complex clinical problem with limited regenerative solutions. Currently, BMP2 is used as a bone-regenerative therapy in adults, but in pediatric cases of bone loss, it is not FDA-approved due to concerns of life-threatening inflammation and cancer. Development of a bone-regenerative therapy for children will transform our ability to reduce the morbidity associated with current autologous bone grafting techniques. We discovered that JAGGED1 (JAG1) induces cranial neural crest (CNC) cell osteoblast commitment during craniofacial intramembranous ossification, suggesting that exogenous JAG1 delivery is a potential craniofacial bone-regenerative approach. In this study, we found that JAG1 delivery using synthetic hydrogels containing O9-1 cells, a CNC cell line, into critical-sized calvarial defects in C57BL/6 mice provided robust bone-regeneration. Since JAG1 signals through canonical (*Hes1/Hey1*) and non-canonical (JAK2) NOTCH pathways in CNC cells, we used RNAseq to analyze transcriptional pathways activated in CNC cells treated with JAG1±DAPT, a NOTCH-canonical pathway inhibitor. JAG1 upregulated expression of multiple NOTCH canonical pathway genes (*Hes1*), which were downregulated in the presence of DAPT. JAG1 also induced bone chemokines (*Cxcl1*), regulators of cytoskeletal organization and cell migration (*Rhou*), signaling targets (STAT5), promoters of early osteoblast cell proliferation (*Prl2c2, Smurf1* and *Esrra*), and, inhibitors of osteoclasts (*Id1*). In the presence of DAPT, expression levels of *Hes1* and *Cxcl1* were decreased, whereas, *Prl2c2, Smurf1, Esrra, Rhou* and *Id1* remain elevated, suggesting that JAG1 induces osteoblast proliferation through these non-canonical genes. Pathway analysis of JAG1+DAPT-treated CNC cells revealed significant upregulation of multiple non-canonical pathways, including the cell cycle, tubulin pathway, regulators of *Runx2* initiation and phosphorylation of STAT5 pathway. In total, our data show that JAG1 upregulates multiple pathways involved in osteogenesis, independent of the NOTCH canonical pathway. Moreover, our findings suggest that JAG1 delivery using a synthetic hydrogel, is a bone-regenerative approach with powerful translational potential.
