## Supplemental Table 1 for "JAGGED1 Stimulates Cranial Neural Crest Cell Osteoblast Commitment Pathways and Bone Regeneration Independent of Canonical NOTCH Signaling"

	p Value	Expression Difference	p Value	Expression Difference	p Value	Expression Difference
Hes1	7.54686E-11	2.314899742	0.294032077	-0.157336719	7.54686E-11	-2.47223646
Notch1	2.02027E-06	0.753539625	0.000161355	-0.513943794	7.61684E-07	-1.267483419
Maml2	0.007144486	0.191581341	0.000540845	-0.41650211	8.28422E-05	-0.608083452
Tle1	1.62179E-05	-0.669338892	0.002307386	-0.19897256	0.00010552	0.470366332
Rcan1	0.00154285	0.421092626	0.00302437	-0.466209525	0.000107346	-0.887302151
Rb1	0.000233447	0.192167479	0.075498067	-0.058305081	0.000113844	-0.25047256
Stat3	6.34549E-05	0.546035368	0.076031462	0.124956219	0.000114216	-0.421079149
E2f1	0.016580739	-0.124599929	0.000957173	0.211498655	0.000177766	0.336098584
Tcf3	0.000927288	-0.165999557	0.018662452	0.077430097	0.000183261	0.243429655
Runx2	0.059985405	0.068428676	0.000541863	-0.219242571	0.000202217	-0.287671248
Hif1a	6.30814E-06	0.566939473	0.000114323	0.337365713	0.000224369	-0.22957376
Camk2d	1.47619E-05	0.585710529	0.000426432	0.303591911	0.000310169	-0.282118618
Rbpj	5.06876E-05	-0.285469555	0.003773177	-0.101645823	0.000398939	0.183823732
Crebbp	0.193792436	0.068696656	0.019199775	-0.157911456	0.005707245	-0.226608111
Jak2	0.841735641	0.018449677	0.011693668	-0.163280048	0.011693668	-0.181729725
Maml1	0.002661359	0.215486727	0.101313403	0.078700388	0.01197078	-0.136786339
Spen	0.00564262	0.321773332	0.26412305	0.097385636	0.014532601	-0.224387695
Gaa	0.00077253	0.305586042	0.006208229	0.189697842	0.025138854	-0.1158882
Twist1	1.51199E-06	-0.348889051	1.51199E-06	-0.298682803	0.027401614	0.050206248
Parp1	0.167607084	-0.082274806	0.23448812	0.05948112	0.037217071	0.141755925
Hdac1	0.004056836	-0.147023812	0.030264157	-0.082834526	0.067814286	0.064189286
Ctbp1	0.078336559	-0.064508072	0.996334243	0.001697183	0.078336559	0.066205255
Rbbp8	0.466252381	0.072173039	0.042457607	0.225750329	0.093022895	0.15357729
Ncor2	0.82042533	-0.020004415	0.125821285	-0.108686812	0.13440815	-0.088682397
Ghr	0.054793816	0.152259135	0.34279481	0.061364011	0.175971483	-0.090895124
Id1	0.003991785	0.594701975	0.012932807	0.436055527	0.179236855	-0.158646448
Yy1	0.233718809	0.060680756	0.806401056	-0.018304392	0.208143682	-0.078985148
Arnt	0.652675743	0.043096697	0.41011344	-0.084866048	0.258709682	-0.127962744
Ep300	0.507752661	0.058726518	0.964467729	-0.010024605	0.507752661	-0.068751123
Cdkn1b	0.00707075	-0.280130751	0.005906553	-0.338815915	0.618977794	-0.058685164
Hes6	0.676590922	-0.098785623	0.676590922	-0.196636255	0.676590922	-0.097850632
Kdm1a	0.463350026	0.052412217	0.570310135	0.034944544	0.753727685	-0.017467673
Ncor1	0.99734967	-0.003202052	0.99734967	-0.011402478	0.99734967	-0.008200426
