## Supplemental Table 2 for "JAGGED1 Stimulates Cranial Neural Crest Cell Osteoblast Commitment Pathways and Bone Regeneration Independent of Canonical NOTCH Signaling"

Gene	Fc v. JAG1		Fc v. DAPT+JAG1		JAG1 v. DAPT+JAG1
	p Value	Expression Difference	p Value	Expression Difference	p Value	Expression Difference
Ncor1	0.99734967	-0.003202052	0.99734967	-0.011402478	0.99734967	-0.008200426
Notch1	2.02027E-06	0.753539625	0.000161355	-0.513943794	7.61684E-07	-1.267483419
Furin	0.000189217	0.229054595	9.6717E-05	0.28439268	0.077027719	0.055338086
Dll1	0.304727094	0.181643223	6.08426E-05	1.105378314	6.32533E-05	0.923735091
Dnm1	0.000129448	-0.401451359	0.056221038	-0.087212574	0.000315278	0.314238785
Rab11a	0.005152281	0.210847472	0.032666648	0.128495268	0.09026303	-0.082352204
Ctbp1	0.078336559	-0.064508072	0.996334243	0.001697183	0.078336559	0.066205255
Fbxw7	0.075408009	0.208406264	0.305733212	0.096851691	0.283975552	-0.111554573
Numb	0.902024443	-0.007423703	0.487461574	-0.034566101	0.487461574	-0.027142398
Cbl	0.007208855	0.180916581	0.050634156	0.105598203	0.0926969	-0.075318379
Mfap2	8.73842E-05	-1.198749365	8.73842E-05	-1.156450669	0.959488285	0.042298696
Mycbp	0.007306372	-0.238325173	0.010323495	-0.190719517	0.541979234	0.047605656
Maml1	0.002661359	0.215486727	0.101313403	0.078700388	0.01197078	-0.136786339
Spen	0.00564262	0.321773332	0.26412305	0.097385636	0.014532601	-0.224387695
Myc	0.013413958	0.134739327	0.005919783	0.179343746	0.310653987	0.04460442
Skp2	0.393861098	-0.07521684	0.999410682	-0.001342852	0.393861098	0.073873988
Notch2	0.004746779	0.194772401	0.252629435	-0.067314808	0.002224851	-0.262087209
Psen1	0.001387602	0.265732097	0.063979016	0.099721873	0.006990777	-0.166010224
Maml2	0.007144486	0.191581341	0.000540845	-0.41650211	8.28422E-05	-0.608083452
Yy1	0.233718809	0.060680756	0.806401056	-0.018304392	0.208143682	-0.078985148
Eno1	0.940221168	0.073142208	0.940221168	0.072574938	0.999967451	-0.000567271
Itch	0.281412003	0.115246478	0.846831836	-0.033433523	0.276841949	-0.148680001
Aph1b	3.12759E-05	-0.811606137	3.12759E-05	-0.83979578	0.932975644	-0.028189643
Ncor2	0.82042533	-0.020004415	0.125821285	-0.108686812	0.13440815	-0.088682397
Rbpj	5.06876E-05	-0.285469555	0.003773177	-0.101645823	0.000398939	0.183823732
Cdkn1a	5.90658E-05	-0.351613916	0.960425018	-0.006646855	5.90658E-05	0.344967061
Adam12	4.46562E-06	0.799456851	0.054378147	0.139396593	4.79683E-06	-0.660060258
Eps15	0.392431204	0.104141343	0.674837055	0.04036007	0.576745122	-0.063781274
Rbbp8	0.466252381	0.072173039	0.042457607	0.225750329	0.093022895	0.15357729
Jag1	1.18374E-05	-0.557246218	1.18374E-05	-0.639843852	0.211944907	-0.082597634
Aph1a	0.999741068	-0.0006553	0.976091272	-0.028635579	0.976091272	-0.027980279
Psenen	0.993449161	0.016467048	0.993449161	-0.003939288	0.993449161	-0.020406336
Ncstn	0.999947677	-0.000228586	0.00261412	-0.157401042	0.00261412	-0.157172456
Ccnd1	0.001703825	-0.358638797	0.009967589	0.193269642	0.000206678	0.551908439
Ep300	0.507752661	0.058726518	0.964467729	-0.010024605	0.507752661	-0.068751123
Hdac1	0.004056836	-0.147023812	0.030264157	-0.082834526	0.067814286	0.064189286
Mark2	0.907273368	0.013793914	0.101527176	-0.095503021	0.101527176	-0.109296935
Mib1	0.03277245	0.148970008	0.172044542	0.083583782	0.196900716	-0.065386227
Adam10	0.045167903	0.095230405	0.479730647	-0.035154482	0.023346695	-0.130384887
Cul1	0.168199414	0.071874662	0.168199414	0.063572946	0.944034835	-0.008301716
Kdm1a	0.463350026	0.052412217	0.570310135	0.034944544	0.753727685	-0.017467673
