## Supplemental Table 3 for "JAGGED1 Stimulates Cranial Neural Crest Cell Osteoblast Commitment Pathways and Bone Regeneration Independent of Canonical NOTCH Signaling"

	p Value	Expression Difference	p Value	Expression Difference	p Value	Expression Difference
Clip1	1.21122E-06	0.629884571	0.048410671	0.083482545	1.21122E-06	-0.546402025
Tmpo	1.58572E-05	-0.261593943	0.476741266	-0.017715164	1.58572E-05	0.243878779
Mad1l1	0.238829359	0.057130364	2.5657E-05	0.438883777	2.6954E-05	0.381753413
Ppp1r12b	0.038449569	0.089443069	7.20831E-05	-0.387263394	3.43032E-05	-0.476706464
Rab1a	1.01529E-05	0.278670187	0.00250613	0.094087558	5.16372E-05	-0.184582629
Gins2	0.008884077	-0.105391482	0.000290187	0.195926383	5.88969E-05	0.301317865
Cdkn1a	5.90658E-05	-0.351613916	0.960425018	-0.006646855	5.90658E-05	0.344967061
Cep250	0.00011007	-0.1794264	0.178275518	0.030650292	8.24513E-05	0.210076691
Rb1	0.000233447	0.192167479	0.075498067	-0.058305081	0.000113844	-0.25047256
Tubb4b	3.1569E-05	-0.326864127	0.005404251	-0.098797352	0.000162821	0.228066775
E2f1	0.016580739	-0.124599929	0.000957173	0.211498655	0.000177766	0.336098584
Ccnd1	0.001703825	-0.358638797	0.009967589	0.193269642	0.000206678	0.551908439
Spc24	3.7271E-06	-0.612970925	3.32325E-05	-0.338451165	0.00025322	0.274519759
Pold2	0.00019533	-0.337304611	0.241337656	-0.048571036	0.000262374	0.288733575
Ncaph2	0.000256964	-0.14043331	0.449282903	-0.01589665	0.000263071	0.12453666
Pold1	0.004661049	-0.139362286	0.007554408	0.10703053	0.000337614	0.246392817
Rfc2	0.000368158	-0.273729945	0.961545314	0.00732497	0.000368158	0.281054915
Zwint	0.335671686	0.017910734	0.000301615	0.11870695	0.000368328	0.100796217
Cks1b	7.44371E-05	-0.229117896	0.008287829	-0.074849303	0.000421308	0.154268594
H2afx	2.43967E-05	-0.427484335	0.00046411	-0.198306706	0.00046411	0.229177629
Lmnb1	0.00044776	-0.337478656	0.314935289	-0.04944653	0.000602476	0.288032126
Nup107	0.016511472	-0.1094529	0.008440692	0.126782083	0.000749544	0.236234983
Gins3	0.053805081	-0.111825615	0.00370017	0.198101312	0.000802722	0.309926927
Ska2	0.000158242	-0.279253707	0.015445854	-0.089658271	0.0008468	0.189595437
Anapc5	0.000134811	-0.171241654	0.010669615	-0.059512964	0.000852549	0.11172869
Rfc3	0.021841698	-0.107808649	0.008858855	0.131646475	0.000903752	0.239455125
Mcm3	0.762333962	-0.023697305	0.000972451	0.230208966	0.000972451	0.253906271
Cdkn2c	0.001007142	-0.294722554	0.831403562	0.020535933	0.001007142	0.315258488
Ccp110	0.938625937	-0.009576055	0.001026149	0.197374861	0.001026149	0.206950916
Src	0.947776692	0.006384086	0.001100688	0.150510828	0.001100688	0.144126742
Mcm7	0.097698884	-0.077486873	0.004102997	0.163613745	0.00117641	0.241100619
Dbf4	0.350663173	0.040356303	0.000848178	0.221883504	0.001192116	0.1815272
Rcc2	0.015580913	-0.094586092	0.015580913	0.085971105	0.001248818	0.180557197
Kmt5a	0.4348223	0.033761741	0.001073336	0.204312371	0.001359631	0.170550631
Wee1	0.001722603	-0.239678357	0.47574486	0.039307762	0.001394616	0.278986119
Dhfr	0.063845738	-0.120407609	0.007129944	0.19603825	0.001405727	0.316445859
Nek2	0.001443775	-0.353152276	0.971307085	0.010138847	0.001443775	0.363291124
Cdk1	5.87048E-05	-0.41520275	0.000988533	-0.209416454	0.001572459	0.205786296
Ncapd2	1.35801E-05	-0.498574805	0.000102201	-0.297640708	0.001590758	0.200934097
Cenpk	0.002479899	-0.309854649	0.362349489	0.063131605	0.001611057	0.372986254
Gins4	0.010082931	-0.133122386	0.055155203	0.07609317	0.001656667	0.209215556
Psmd7	0.005944859	0.070811523	0.000164262	0.162445922	0.001769281	0.0916344
Rfc4	0.001954906	-0.331782539	0.984258101	-0.007344411	0.001954906	0.324438128
Nudc	0.069469018	-0.074988987	0.010777176	0.119913333	0.001980314	0.19490232
Tubb6	0.053667428	0.102796365	0.000520576	0.306815177	0.002039368	0.204018812
Tk1	0.000275067	-0.335443515	0.013157951	-0.121862039	0.002145986	0.213581476
Mcm5	0.008583136	-0.173373552	0.106937071	0.077910154	0.002146253	0.251283706
Cdc25b	7.07311E-05	-0.473914924	0.001008858	-0.243784107	0.002204638	0.230130816
Rangap1	0.013040669	-0.156390431	0.066215066	0.088583341	0.002206111	0.244973773
Orc6	0.075374814	-0.078024265	0.011767183	0.125053282	0.002210659	0.203077547
Kif2a	1.15037E-05	-0.472929778	6.56081E-05	-0.299238211	0.002247932	0.173691567
Dynll2	0.431971183	0.029225619	0.001735598	0.163506821	0.002381197	0.134281202
Prim1	0.010764182	-0.21929655	0.10657044	0.100932295	0.002534586	0.320228846
Bub1	0.000147576	-0.411365419	0.003139699	-0.179136486	0.002558041	0.232228933
Tfdp1	0.870094155	0.010708465	0.002605251	0.138153234	0.002605251	0.127444769
Birc5	0.000105633	-0.457886689	0.001685381	-0.229403815	0.002648764	0.228482873
Nsl1	0.000887477	-0.36764694	0.099664064	-0.096155077	0.002787412	0.271491863
Haus7	0.003814116	-0.190308431	0.485568664	0.03635996	0.002822755	0.226668391
Nup54	0.00665803	0.115799671	0.000232909	0.251865286	0.002832622	0.136065615
Aurka	8.2899E-05	-0.621035351	0.001041191	-0.318949061	0.002908075	0.302086291
Bub1b	0.000256116	-0.517935205	0.007743364	-0.201292687	0.002911149	0.316642518
Cenpa	1.80724E-05	-0.756636709	9.63719E-05	-0.464841827	0.003530724	0.291794882
Rfc5	0.003636703	-0.262598011	0.960181675	-0.010536704	0.003636703	0.252061307
Haus4	0.003653236	-0.23248572	0.817056195	0.022051735	0.003653236	0.254537455
Nup98	0.003679919	0.158920301	0.999534786	-0.000821379	0.003679919	-0.159741679
Anapc11	0.061367144	-0.116919992	0.030218616	0.141227131	0.003802723	0.258147123
Cdt1	0.001641375	0.185352714	0.000128182	0.315149302	0.003979365	0.129796588
Psma1	0.042958448	-0.037487233	0.042958448	0.037771819	0.004629403	0.075259052
Pcna	0.379526953	-0.058164752	0.008703005	0.185562548	0.004773389	0.2437273
Rbl1	0.012898008	-0.183943504	0.242284653	0.06638722	0.004838967	0.250330724
Prkaca	0.000586707	-0.198270762	0.020296534	-0.077000124	0.004863558	0.121270638
Clasp1	0.004926367	0.1133174	0.920550562	0.007639195	0.004926367	-0.105678205
Tuba1c	0.031141341	-0.158514009	0.091069249	0.098620062	0.005005824	0.257134071
Ccnb2	2.87814E-05	-0.711887431	0.000149078	-0.43921994	0.005049599	0.272667492
Ccnd3	0.004059294	-0.130980404	0.000250931	-0.257381279	0.005089215	-0.126400875
Banf1	0.119870468	-0.083539109	0.025213366	0.130537837	0.005124087	0.214076946
Uba52	0.022294476	-0.274594665	0.141810207	0.130432184	0.005211742	0.405026849
Spdl1	0.003711147	-0.297736434	0.487399592	-0.049138584	0.005216953	0.24859785
Prkar2b	0.010187253	0.133927019	0.360712101	-0.043655879	0.00524832	-0.177582898
Pole4	0.680988168	-0.039394809	0.005764236	0.226451477	0.005395203	0.265846286
Espl1	0.0003621	-0.516243815	0.00544585	-0.238693814	0.00544585	0.277550001
Rpa1	0.198005797	-0.060536316	0.018576401	0.122669006	0.005642616	0.183205322
Prkca	0.005703218	-0.299679293	0.990645524	0.006465569	0.005703218	0.306144863
Akt3	0.005709934	-0.204252157	0.755512631	-0.022670393	0.005709934	0.181581764
Pkmyt1	0.005724449	-0.269568617	0.925513406	0.016910205	0.005724449	0.286478823
Aaas	0.005750178	-0.218366151	0.990814461	-0.004712074	0.005750178	0.213654077
Dna2	0.191682569	-0.093884269	0.020164092	0.178796708	0.005885857	0.272680977
Mad2l1	0.006479828	-0.242785863	0.880084895	0.020297931	0.006479828	0.263083795
Aurkb	0.000306153	-0.585726823	0.004535052	-0.285579754	0.006501327	0.300147069
Nek6	2.40949E-05	0.852853049	0.000102511	0.64481695	0.006522617	-0.208036099
Pmf1	0.000810992	-0.357352759	0.025443716	-0.134847829	0.006614106	0.22250493
Psmb6	0.444263724	-0.034925916	0.0116711	0.119923166	0.006882181	0.154849083
Spc25	0.000504113	-0.682012788	0.006887751	-0.30232608	0.006887751	0.379686707
Nup43	0.083807856	-0.150396405	0.054839998	0.168629347	0.00712893	0.319025752
Ube2c	2.28805E-05	-0.772127386	9.09345E-05	-0.501023388	0.007236287	0.271103999
Rpa3	0.007283631	-0.330716228	0.921969277	-0.020608501	0.007283631	0.310107727
Kntc1	0.002125079	-0.332066299	0.129837726	-0.094386166	0.00731166	0.237680133
Pola2	0.138295663	-0.076938912	0.038719004	0.115168942	0.007772797	0.192107854
Rpa2	0.010112211	-0.227152025	0.605550041	0.042442683	0.007938943	0.269594708
Cdc20	0.000150448	-0.610902214	0.001230455	-0.340398747	0.007988811	0.270503467
Mcm2	0.177164049	0.091618465	0.002727625	0.295490053	0.007995333	0.203871588
Orc2	0.101727023	0.129649537	0.00201031	0.361569398	0.00816628	0.231919861
Nup85	0.011592947	-0.156778505	0.556754359	0.0336955	0.008278718	0.190474006
Ndel1	0.000301509	0.416446831	0.00354446	0.249029722	0.008377596	-0.167417108
Kif20a	3.61826E-05	-0.639606082	0.000151945	-0.414206724	0.008623891	0.225399358
Fbxo5	0.001338648	-0.395756376	0.045105426	-0.140271823	0.008728652	0.255484553
Psmd8	0.000358655	0.27303064	0.004440176	0.158022249	0.008935627	-0.115008391
Cep131	0.002468512	-0.250007471	0.122628364	-0.076052316	0.009310459	0.173955156
Cdk2	0.009312496	-0.175621296	0.999867537	-0.000516874	0.009312496	0.175104422
Cdca8	0.000635437	-0.517963912	0.011008465	-0.220673842	0.009343261	0.297290069
Tpx2	0.00588667	-0.214348759	0.453251349	-0.041814834	0.009533948	0.172533925
Gmnn	0.009583022	-0.309951915	0.956785672	0.016033897	0.009583022	0.325985812
Tuba4a	0.350542685	0.056640793	0.004959215	0.22620684	0.009751211	0.169566048
Cenpl	0.000125326	-0.528840047	0.0007999	-0.314544798	0.009984115	0.214295249
Rrm2	0.010143309	-0.268310077	0.845893781	-0.025486625	0.010143309	0.242823451
Haus5	0.007836487	-0.261798932	0.592900232	-0.042151931	0.010192206	0.219647001
Lig1	0.011831949	-0.199878703	0.68394925	0.033629887	0.010337408	0.233508591
Ppp2r5b	0.003690566	0.349162022	0.194346521	0.111818817	0.010954359	-0.237343205
Ccnb1	7.6092E-05	-0.491551932	0.000365352	-0.312786795	0.011078453	0.178765137
Tubgcp2	0.01113373	-0.198728293	0.846167824	0.021590756	0.01113373	0.220319049
Smc3	0.080565258	-0.051480533	0.080565258	0.047823623	0.011158576	0.099304156
Jak2	0.841735641	0.018449677	0.011693668	-0.163280048	0.011693668	-0.181729725
Gins1	0.314381064	-0.083065857	0.032122018	0.178741874	0.012184264	0.26180773
Knl1	0.000904365	-0.549697654	0.012278921	-0.242879663	0.012278921	0.306817991
Dync1h1	0.006726495	0.172197408	0.406065996	0.04124402	0.012342191	-0.130953388
Cep57	0.012633838	-0.132534302	0.748788719	-0.017697118	0.013128898	0.114837184
Top2a	0.000298417	-0.438657234	0.002288203	-0.251810637	0.014254744	0.186846597
Gorasp2	0.057952421	0.084860094	0.222750168	-0.051149238	0.015014507	-0.136009332
Tubg1	0.057805548	-0.158081863	0.226756264	0.082947737	0.01519148	0.241029599
Nuf2	0.000482618	-0.56948169	0.004534793	-0.304241866	0.015264234	0.265239823
Ncapg	0.001784286	-0.357773319	0.037773111	-0.141624704	0.015430803	0.216148615
Set	0.906407085	0.014335033	0.015552473	0.155964516	0.015552473	0.141629483
Mcm10	0.016014758	-0.243987835	0.880701278	0.024469879	0.016014758	0.268457715
Pole	0.016168497	-0.197215663	0.875643255	-0.018790488	0.016168497	0.178425174
Mcm6	0.144394529	-0.072601671	0.098044928	0.087909484	0.016293568	0.160511155
Uso1	0.016382034	0.108752892	0.96696075	0.006013902	0.016382034	-0.10273899
Ssna1	0.037957119	-0.130142862	0.396059411	0.047316279	0.01691287	0.177459141
Ercc6l	0.018505428	-0.273115586	0.943179902	-0.017794399	0.018505428	0.255321187
Psmb7	0.043749064	-0.086251984	0.383509638	0.03375558	0.018530485	0.120007564
Ndc80	0.000815081	-0.545556399	0.008405687	-0.28308513	0.019285591	0.262471269
Lemd2	0.005950008	0.16466837	0.000663848	0.271165447	0.019965066	0.106497077
Mcm8	0.02045525	-0.22674396	0.995855753	0.004345236	0.02045525	0.231089196
Tubgcp6	0.460820892	0.031129813	0.011733577	0.128703378	0.021096936	0.097573565
Cep41	0.005949899	-0.298517336	0.182723316	-0.09184178	0.021308821	0.206675555
Pold3	0.021452343	-0.170341232	0.969737233	0.009152036	0.021452343	0.179493268
Mcm4	0.997438294	0.002751232	0.021505283	0.160595984	0.021505283	0.157844751
Incenp	0.002091842	-0.433411909	0.033375556	-0.179982496	0.021881483	0.253429414
Ska1	0.001005519	-0.540710186	0.010112553	-0.280718012	0.022661594	0.259992175
Mastl	0.001902537	-0.332642192	0.027501984	-0.145407097	0.022667474	0.187235095
Pola1	0.224472528	-0.090213628	0.097210156	0.127262451	0.022880815	0.217476079
Ccne1	0.215385953	0.103978289	0.00709446	0.303247516	0.023133712	0.199269227
Kif2c	0.000227976	-0.632987172	0.001100537	-0.39058162	0.023274626	0.242405552
Cenpj	0.03858995	-0.173682598	0.55130847	0.048611714	0.023392952	0.222294312
Cdc25a	0.996378504	-0.003826029	0.02407848	0.178596073	0.02407848	0.182422103
Cep152	0.656209832	-0.045166096	0.033699305	0.172661183	0.025145643	0.217827279
Rbl2	0.041459743	-0.140122546	0.002636059	-0.335044933	0.025345499	-0.194922387
Haus6	0.262422611	0.064941551	0.009026076	0.201677272	0.026250722	0.136735721
H2afz	0.137272784	-0.113613734	0.137272784	0.105037382	0.028011213	0.218651115
Psmb1	0.048317535	-0.078987004	0.546287506	0.024514476	0.02820816	0.10350148
Nek7	8.01256E-05	0.197146466	0.000235788	0.147632919	0.028702805	-0.049513547
Dync1li1	0.006502322	0.131171522	0.142513705	0.049632444	0.02975151	-0.081539078
Cdca5	0.001457693	-0.409873101	0.013990709	-0.217231748	0.029893033	0.192641353
Pom121	0.076189672	0.072267253	0.410033081	-0.033737216	0.03148742	-0.106004469
Smc2	0.032116482	-0.207876524	0.987830662	-0.007365789	0.032116482	0.200510735
Sgo1	0.026974828	-0.317628633	0.711312418	-0.051313084	0.032597178	0.266315549
Bora	0.000787267	-0.526874005	0.005149748	-0.303529979	0.033040682	0.223344026
Zwilch	0.003370979	-0.302063323	0.044375398	-0.130957823	0.034240207	0.1711055
Psma7	0.427434123	-0.042853123	0.080900397	0.091934302	0.034495117	0.134787425
Psmc3	0.043025482	-0.049400595	0.724754257	0.010770427	0.03558474	0.060171022
Cenpm	0.001500375	-0.625274604	0.012463864	-0.330525558	0.035897626	0.294749046
Cep164	0.036202473	-0.108310551	0.867244197	0.014526118	0.036202473	0.122836669
Rab2a	0.189857176	0.057904515	0.189857176	-0.068014763	0.037111489	-0.125919278
Ncapg2	0.03848696	-0.197328332	0.990000474	-0.006643386	0.03848696	0.190684946
Ccna2	0.000127038	-0.446367195	0.00036361	-0.315027617	0.040205881	0.131339578
H2afj	0.307190904	0.133024977	0.014608547	0.388480917	0.041011144	0.25545594
H2afv	0.005026174	-0.453337877	0.067001461	-0.183560631	0.041478558	0.269777246
Cenpf	0.000416513	-0.649377117	0.001764444	-0.408247068	0.04175816	0.241130049
Nup88	0.361022311	-0.038207803	0.122428251	0.066329542	0.041966903	0.104537345
Pold4	0.042819738	0.108605663	0.989435195	0.004260516	0.042819738	-0.104345147
Cenpu	0.043183885	-0.211322611	0.991369859	0.006977571	0.043183885	0.218300182
Pcnt	0.001547163	-0.315448969	0.010978629	-0.181242418	0.044047049	0.134206551
Foxm1	0.000300838	-0.384066871	0.001064376	-0.259842603	0.045996067	0.124224268
Psme4	0.100488514	0.094625307	0.473000998	-0.04359722	0.046111695	-0.138222527
Cetn2	0.013944307	-0.275729548	0.249889918	-0.088499359	0.04728853	0.18723019
Ensa	0.047746035	-0.108872592	0.89754434	-0.012103623	0.047746035	0.096768969
Cdk7	0.048412433	0.123198961	0.999121534	-0.001498027	0.048412433	-0.124696989
Nup37	0.05918236	-0.15598845	0.736031755	0.034286923	0.0486764	0.190275373
Ppp2r1a	0.165334142	-0.046305509	0.01062477	-0.124021709	0.049467224	-0.0777162
Ubc	0.418142861	-0.048247675	0.022447852	-0.176718645	0.050139686	-0.12847097
Prim2	0.053554772	-0.194920479	0.803464491	0.034573247	0.050927396	0.229493726
Psmb10	0.045259061	0.207535382	0.760935561	0.038771963	0.051804364	-0.168763418
Smc4	0.00031744	-0.32582408	0.001023689	-0.225894489	0.055549548	0.099929591
Cenph	0.072690371	-0.288679391	0.711889765	0.066805351	0.056023495	0.355484742
Hmmr	0.000730868	-0.618781929	0.003109526	-0.387191079	0.057323766	0.23159085
Nup62	0.753645041	-0.013076157	0.069897761	0.054395831	0.058787463	0.067471987
Bub3	0.113878483	-0.073497161	0.551679059	0.028393204	0.06098608	0.101890365
Psmb4	0.655623328	-0.025343568	0.092894827	0.077999477	0.062666587	0.103343045
Anapc4	0.063515178	0.082358858	0.999811635	-0.000489055	0.063515178	-0.082847913
Dyrk1a	0.117032749	0.052239952	0.569804051	-0.02095861	0.064920163	-0.073198562
Cep192	0.009580182	-0.201023756	0.10501908	-0.08477201	0.066245643	0.116251746
Ube2d1	0.023706626	0.147474926	0.338843126	0.04998823	0.066769058	-0.097486696
Gsk3b	0.042386411	0.118553541	0.604410074	0.029397044	0.067410584	-0.089156497
Hdac1	0.004056836	-0.147023812	0.030264157	-0.082834526	0.067814286	0.064189286
Sem1	0.360319925	-0.078306453	0.2154842	0.110017758	0.068905437	0.188324211
E2f4	0.02616747	0.081561737	0.003761352	0.136320449	0.070776746	0.054758712
Cenpq	0.06472345	-0.193928985	0.793693862	-0.032098996	0.070843597	0.161829988
Ncapd3	0.071408989	-0.150811759	0.964939819	0.011710057	0.071408989	0.162521815
Plk4	0.089572672	-0.195187488	0.75096845	0.045390541	0.073579313	0.240578029
Nde1	0.074470581	-0.087596614	0.913912621	-0.009976176	0.074470581	0.077620438
Cdc6	0.363583623	-0.103480514	0.233573911	0.139345843	0.074800891	0.242826357
Cenpn	0.006705324	-0.455582583	0.054976523	-0.232279562	0.076424892	0.223303021
Ndc1	0.02133519	-0.185833947	0.258248338	-0.065522539	0.077497192	0.120311408
Cdc16	0.641663141	0.015675812	0.124092825	-0.045781676	0.079447632	-0.061457488
Cdk4	0.743928781	0.032282061	0.065074345	0.155148044	0.079710401	0.122865983
Sec13	0.010036979	0.123579806	0.080151281	0.06548316	0.080151281	-0.058096646
E2f6	0.584505772	0.043255894	0.148333999	-0.111414779	0.083132931	-0.154670674
Cenpi	0.019578426	-0.245747956	0.199344287	-0.094154314	0.090142317	0.151593642
Cdc26	0.474433302	-0.024596793	0.215164898	0.043232335	0.091822962	0.067829128
Haus1	0.009733119	-0.386457891	0.076036158	-0.196953891	0.093067411	0.189504
Haus8	0.077019415	-0.326168319	0.734152312	-0.063305416	0.097695265	0.262862904
Ccne2	0.967545119	0.013568162	0.097763221	0.162736769	0.097763221	0.149168606
Csnk1e	0.001226363	0.16870908	0.000469323	0.22279572	0.098234341	0.05408664
Tubgcp3	0.563590049	0.044737262	0.055763105	0.156747179	0.100299582	0.112009917
Sdccag8	0.014728357	-0.229817646	0.102286056	-0.114514496	0.102286056	0.115303149
Akt1	0.907181231	-0.008745718	0.103333606	0.056686496	0.103333606	0.065432213
Mis12	0.638600083	0.033154276	0.067089304	0.128049277	0.103926075	0.094895002
Mzt1	0.168467318	-0.091958301	0.654263476	0.033051112	0.108424445	0.125009413
Pole3	0.111493238	-0.118516112	0.999999513	-3.88784E-05	0.111493238	0.118477233
Pole2	0.487659625	-0.066028624	0.268685119	0.105410227	0.116726209	0.171438851
Plk1	0.001216882	-0.73200986	0.003743802	-0.481775751	0.119029494	0.250234108
Ncaph	0.003899127	-0.38294438	0.017438947	-0.235576133	0.120083465	0.147368247
Dync1i2	0.913629587	0.007238855	0.121794952	-0.048486543	0.121794952	-0.055725398
Orc4	0.009910119	0.295286649	0.057928202	0.179894035	0.126832781	-0.115392614
Rfc1	0.730256697	-0.019518677	0.169720154	0.059216648	0.128414849	0.078735324
Nup93	0.963928172	0.010979744	0.132718406	0.117309831	0.132718406	0.106330088
Taok1	0.105051675	0.146414226	0.740429012	0.034325389	0.13418755	-0.112088837
Dsn1	0.135335444	-0.140722548	0.858203023	0.027289928	0.135335444	0.168012477
Psme3	0.045677554	0.164247706	0.008678778	0.262496017	0.135446754	0.098248311
Dync1li2	0.02004386	0.112529853	0.132380878	0.061495138	0.139377168	-0.051034715
Cenpe	0.003001592	-0.588202884	0.010019508	-0.38006007	0.155300621	0.208142815
Smc1a	0.086279005	-0.15697575	0.581166642	-0.044536995	0.155621444	0.112438755
Csnk1d	0.993825197	-0.002103702	0.16154846	-0.051741669	0.16154846	-0.049637967
Cenps	0.166429016	-0.242357657	0.965687899	0.02294573	0.166429016	0.265303387
Cdc23	0.097193287	-0.16095816	0.603188093	-0.045170178	0.168242899	0.115787982
Ppp2r5a	0.207363307	-0.071834559	0.77484919	0.021379013	0.17198128	0.093213572
Phf8	0.400783548	0.100458249	0.400783548	-0.121199919	0.172753462	-0.221658168
H3f3b	0.035033842	-0.217690211	0.173459752	-0.100694346	0.173459752	0.116995865
Ppp2cb	0.957681667	-0.00621899	0.174438469	0.05198697	0.174438469	0.05820596
Psmb3	0.009613791	0.132604057	0.041277971	0.085171658	0.174713133	-0.047432399
Vrk1	0.176157456	-0.165805695	0.967184221	0.016078215	0.176157456	0.18188391
Actr1a	0.0245629	0.170847281	0.133382823	0.097925677	0.178679992	-0.072921604
Tyms	0.182678442	-0.142075694	0.847513966	-0.026077707	0.184569668	0.115997987
E2f2	0.973343803	-0.019804617	0.193099548	0.19211893	0.193099548	0.211923547
Cntrl	0.079601653	-0.219408938	0.447548305	-0.075253292	0.197485221	0.144155645
Rad21	0.000840847	-0.153240898	0.001656164	-0.117982444	0.203217537	0.035258454
Ofd1	0.015902676	-0.214819978	0.067126428	-0.129083979	0.206247549	0.085735999
Psmc6	0.006342946	0.119396632	0.020773568	0.082498699	0.206912489	-0.036897933
Ninl	0.313854585	-0.073109934	0.676309446	0.031736637	0.207636852	0.104846571
Cdc7	0.484900415	-0.117928126	0.492817489	0.083838009	0.213230071	0.201766135
Tuba1a	0.414565541	-0.040392438	0.414565541	0.037940546	0.214958106	0.078332984
Ppp2r5e	0.220385937	0.08644484	0.96047591	0.009692751	0.220385937	-0.076752089
Cdk6	0.002380578	0.216913498	0.005624352	0.164513654	0.2248994	-0.052399844
Anapc16	0.072970761	-0.157333699	0.335262581	-0.064349988	0.248309299	0.092983711
Nup133	0.170864653	-0.106229648	0.689341011	-0.029624074	0.250309151	0.076605574
Nup214	0.522317883	0.05135629	0.522317883	-0.040636084	0.254017036	-0.091992373
Psmc5	0.173949591	0.090964988	0.042175934	0.154142918	0.260863052	0.063177931
Anapc1	0.264442653	-0.036634594	0.083013409	-0.072837022	0.264442653	-0.036202427
Cenpt	0.017444589	-0.217162378	0.05837657	-0.138120954	0.267678854	0.079041424
Ppp2r5c	0.997972135	-0.001895086	0.269870044	-0.067590757	0.269870044	-0.065695672
Psma4	0.944361609	0.007328856	0.270100951	0.05298274	0.270100951	0.045653884
Psmc1	0.977183584	-0.006260564	0.272645541	0.061071388	0.272645541	0.067331952
Nup188	0.157190599	0.064733442	0.041110273	0.107552117	0.279329096	0.042818675
Mybl2	0.282571969	-0.130312967	0.982489199	-0.010197598	0.282571969	0.120115369
Lcmt1	0.017567447	-0.271716292	0.05562899	-0.174109997	0.283513322	0.097606295
Akap9	0.005597882	0.201739629	0.013329593	0.150515234	0.288911648	-0.051224395
Ckap5	0.0463187	-0.166450897	0.170442742	-0.096403866	0.295109508	0.070047032
Psmc2	0.019479666	0.09869257	0.007757131	0.135485141	0.296520151	0.036792571
Max	0.000816365	0.277862023	0.001256993	0.230523263	0.299875219	-0.04733876
Mapk1	0.938151659	-0.005419642	0.304517994	-0.03685763	0.304517994	-0.031437988
Myc	0.013413958	0.134739327	0.005919783	0.179343746	0.310653987	0.04460442
Psma3	0.094620764	0.083970509	0.029591336	0.12880976	0.312767152	0.04483925
Tubgcp5	0.15347082	0.138080796	0.54025838	0.052026309	0.314198687	-0.086054487
Wapl	0.06835983	0.112642918	0.244517766	0.065532559	0.31806196	-0.047110358
Ccnh	0.918057877	-0.020301699	0.335676245	0.092600894	0.335676245	0.112902592
Hist1h2bc	0.255508307	-0.133021831	0.075228957	-0.239529629	0.336762894	-0.106507799
Hist1h2ad	0.339684382	-0.267932018	0.933337482	-0.03958738	0.339684382	0.228344637
Cnep1r1	0.887239264	-0.022223166	0.343248989	-0.113763233	0.343248989	-0.091540067
Ppp2r1b	0.103162542	0.155674649	0.333759804	0.089036113	0.359543407	-0.066638536
Cdc45	0.424359319	-0.095144313	0.785627278	0.036301212	0.362761136	0.131445524
Gtse1	0.004023301	-0.491427011	0.00728464	-0.367739284	0.367735352	0.123687728
Lmna	0.037881827	-0.11164484	0.105110921	-0.072373378	0.372259894	0.039271462
Csnk2a1	0.979483097	0.00609671	0.374305289	-0.057564512	0.374305289	-0.063661221
Skp2	0.393861098	-0.07521684	0.999410682	-0.001342852	0.393861098	0.073873988
Arpp19	0.752976516	0.021289653	0.312648118	0.070698404	0.395937839	0.049408751
Ppp1r12a	0.647403281	-0.034766153	0.248962438	-0.102772736	0.399707401	-0.068006583
Tuba1b	0.351585998	-0.213014004	0.796381627	-0.055311607	0.401905756	0.157702397
Dynll1	0.202743297	-0.125497895	0.403144712	-0.06036483	0.403144712	0.065133065
Csnk2b	0.888339336	0.011515451	0.407581358	-0.043238005	0.407581358	-0.054753456
Cenpp	0.00073993	-0.791249657	0.000915746	-0.64073031	0.413939833	0.150519347
Rab8a	0.475383709	0.029026673	0.177329716	0.067779422	0.423290565	0.038752749
Lin54	0.010476643	0.264359492	0.006204682	0.328780522	0.43751816	0.06442103
Ywhag	0.694613017	0.014462756	0.307378008	0.042623335	0.442044985	0.028160579
Psma6	0.049116556	0.171731084	0.116625477	0.118176569	0.44278383	-0.053554516
Seh1l	0.017773724	0.128650425	0.00990025	0.165105732	0.447910518	0.036455306
Rab1b	0.237553351	-0.053415588	0.468270235	-0.024550867	0.468270235	0.02886472
Fgfr1op	0.004881814	0.441533197	0.007390011	0.365792971	0.471418131	-0.075740226
Psmd13	0.006555577	0.184007452	0.004428355	0.223831987	0.474705438	0.039824536
Tubb2a	0.225410192	0.124822386	0.09654652	0.19053847	0.477368371	0.065716084
Psmb5	0.960967996	0.01355609	0.477778317	0.091150574	0.477778317	0.077594483
Nipbl	0.665913568	0.061330095	0.690097037	-0.041315204	0.47865534	-0.102645299
Rps27	0.279148111	-0.251533079	0.482226274	-0.126219015	0.482226274	0.125314064
Tfdp2	0.07807582	-0.258166416	0.175778612	-0.165658055	0.484700633	0.09250836
Psmd10	0.00181631	0.322391962	0.00227538	0.276476244	0.49126665	-0.045915718
Nup160	0.28710262	-0.135789765	0.505661937	-0.061246383	0.505661937	0.074543382
Ep300	0.507752661	0.058726518	0.964467729	-0.010024605	0.507752661	-0.068751123
Lemd3	0.236320877	0.149096068	0.514322905	0.066056564	0.508501059	-0.083039504
Orc5	0.515061878	-0.13583446	0.944492017	-0.022806084	0.515061878	0.113028376
Pds5a	0.062140366	0.109945121	0.03333994	0.147378561	0.519274984	0.03743344
E2f5	0.893695401	0.028725792	0.526141491	0.120063469	0.526141491	0.091337677
Nup50	0.001561685	0.18938261	0.001369768	0.218004845	0.527626545	0.028622235
Tubgcp4	0.355583166	0.055272779	0.1731342	0.08788875	0.539330762	0.032615971
Psmd14	0.039358447	0.110867456	0.023500709	0.143261827	0.544589422	0.032394372
Cdk11b	0.346929278	0.1115337	0.554058281	0.051654205	0.554058281	-0.059879495
Psmd9	0.746113444	-0.025633365	0.694069077	0.042352723	0.570066642	0.067986088
Emd	0.020208216	-0.111047528	0.031067646	-0.086300476	0.574918439	0.024747052
Fzr1	0.001971804	-0.337216532	0.002191431	-0.285869365	0.57742523	0.051347167
Cdk5rap2	0.585326588	-0.119428802	0.976573449	0.016688686	0.585326588	0.136117488
Psmd3	0.009390485	0.106560301	0.01269286	0.087735415	0.585503586	-0.018824886
Haus3	0.603570313	-0.105226088	0.841906447	0.040767162	0.603570313	0.14599325
Tpr	0.548698289	-0.071553671	0.789613666	-0.023016533	0.615438425	0.048537138
Mau2	0.0001755	-0.087509348	0.0001755	-0.079773139	0.618038678	0.007736209
Cdkn1b	0.00707075	-0.280130751	0.005906553	-0.338815915	0.618977794	-0.058685164
Lin9	0.628518848	-0.102732607	0.94771731	0.022756873	0.628518848	0.12548948
Psma2	0.63299781	0.028869064	0.416132099	0.06791433	0.63299781	0.039045266
Nedd1	0.775021408	0.032496649	0.548608701	0.093484292	0.634127251	0.060987642
Psmd4	0.078174345	0.083629841	0.122745183	0.06238264	0.638703691	-0.021247201
Stag2	0.640321084	0.052885252	0.999971261	-0.000290561	0.640321084	-0.053175813
Abl1	0.641420341	-0.030712491	0.641420341	-0.063673751	0.641420341	-0.03296126
Psmd2	0.00263842	0.151862922	0.002544149	0.172768804	0.64552396	0.020905882
Nup35	0.993568931	0.007885887	0.646033905	0.101462688	0.646033905	0.093576801
Ctdnep1	0.65304607	-0.024311018	0.99988689	0.000261426	0.65304607	0.024572443
Anapc10	0.047461029	0.139696622	0.034044703	0.174436592	0.654201671	0.03473997
Cdc25c	0.000674579	-0.653224593	0.000674579	-0.573116937	0.658478549	0.080107657
Orc1	0.013278741	0.41025384	0.011099807	0.478036192	0.664105551	0.067782351
Hsp90ab1	0.634688655	-0.156683072	0.812093647	-0.049027394	0.667106754	0.107655678
Psme1	0.703193272	0.075480554	0.968389318	0.012496281	0.703193272	-0.062984272
Ppp1cb	0.039204134	0.079919547	0.031821181	0.097293189	0.710285624	0.017373642
Rbx1	0.039991781	0.071440087	0.050093088	0.058027343	0.713418085	-0.013412744
Nup205	0.437217025	0.049516992	0.32857132	0.072045953	0.729282759	0.022528961
Rps27a	0.729938693	-0.095515918	0.729938693	0.077223142	0.729938693	0.17273906
Psmd1	0.002840768	0.145853595	0.002840768	0.162174587	0.750811104	0.016320992
Psmb2	0.931538994	0.007696347	0.75371509	-0.025596312	0.75371509	-0.033292659
Ube2e1	0.628008388	0.030571313	0.522488783	0.046648108	0.7587134	0.016076795
Phlda1	0.001143317	-0.189587816	0.001143317	-0.20883181	0.7730855	-0.019243994
Cep76	0.562715202	0.096706898	0.477476718	0.140978325	0.773121435	0.044271427
Dctn2	0.861932592	-0.014927756	0.785068571	0.032023924	0.785068571	0.04695168
Zw10	0.789014164	-0.086565645	0.789014164	-0.050511428	0.789014164	0.036054217
Cep290	0.856290242	0.047788273	0.79086032	0.144109819	0.79086032	0.096321546
Anapc15	0.790965523	-0.052396904	0.790965523	0.051737014	0.790965523	0.104133918
Ajuba	0.008252946	-0.160797092	0.008252946	-0.183255085	0.791848543	-0.022457993
Dctn1	0.01009585	-0.123110149	0.01009585	-0.107841819	0.794126415	0.015268331
Esco1	0.305677932	0.202252996	0.341865122	0.153600912	0.807610316	-0.048652084
B9d2	0.808808088	-0.125427774	0.808808088	-0.053909088	0.808808088	0.071518686
Psmd11	0.816398936	0.022901725	0.816398936	0.036129187	0.816398936	0.013227462
Fkbpl	0.817918613	-0.166431236	0.817918613	-0.095108774	0.817918613	0.071322461
Hsp90aa1	0.120794268	0.103209701	0.117067178	0.12472556	0.833056415	0.021515859
Nup153	0.080013296	0.107615641	0.07994516	0.127305025	0.837169022	0.019689384
Psmc4	0.085510994	0.099547062	0.085179157	0.118131927	0.837423611	0.018584865
Sfi1	0.01460853	-0.251672311	0.01460853	-0.287103042	0.838936322	-0.035430731
Psmd6	0.004580525	0.170972959	0.004580525	0.156647588	0.849062929	-0.014325372
Rae1	3.16731E-05	0.166075276	3.16731E-05	0.160084402	0.849984176	-0.005990874
Nek9	0.974446431	-0.007154393	0.8538441	-0.042651659	0.8538441	-0.035497266
Pttg1	0.213751453	-0.156294499	0.213751453	-0.196635605	0.855386904	-0.040341106
H3f3a	0.86606273	-0.061329841	0.94353931	-0.014338575	0.86606273	0.046991265
Ppp2r2d	0.87422673	-0.023801542	0.87422673	0.022899236	0.87422673	0.046700779
Rbbp4	0.883664121	-0.018092235	0.883664121	-0.036397682	0.883664121	-0.018305447
Fen1	0.888860209	0.177093291	0.888860209	0.413766024	0.888860209	0.236672732
Psmd5	0.890347956	0.038015691	0.890347956	0.019398098	0.890347956	-0.018617593
Fbxw11	0.895723546	-0.033322042	0.948676002	0.010079387	0.895723546	0.043401428
Cep63	0.902633032	-0.068181058	0.902633032	0.031130809	0.902633032	0.099311867
Akt2	0.698469837	-0.030659848	0.698469837	-0.04133581	0.903811231	-0.010675962
Xpo1	0.038631982	0.108557362	0.038631982	0.097373235	0.903894234	-0.011184128
Ppp2r2a	0.913546509	-0.016345899	0.913546509	-0.05203241	0.913546509	-0.035686511
Numa1	0.022370165	-0.133178796	0.022370165	-0.146907943	0.91599551	-0.013729147
Lin52	0.498722512	0.095881758	0.498722512	0.11925103	0.918551492	0.023369272
Ppp2r5d	0.2099962	-0.088255597	0.2099962	-0.075111832	0.923614182	0.013143765
Ppme1	0.00351719	0.109544904	0.00351719	0.103400358	0.92818217	-0.006144546
Ranbp2	0.122330509	0.123764437	0.122330509	0.109295291	0.928264092	-0.014469147
Mnat1	0.685536849	-0.101952839	0.685536849	-0.078468133	0.928700925	0.023484706
Anapc2	0.0184385	-0.097971379	0.0184385	-0.106709255	0.92894014	-0.008737876
Blzf1	0.798486293	-0.05672178	0.798486293	-0.042791177	0.931622883	0.013930603
Cdc27	0.936901921	0.036554973	0.936901921	0.015558849	0.936901921	-0.020996124
Hdac8	0.008076256	-0.250007972	0.008076256	-0.232882847	0.937918259	0.017125125
Lpin1	0.941742872	-0.047949889	0.941742872	-0.033197183	0.941742872	0.014752706
Cul1	0.168199414	0.071874662	0.168199414	0.063572946	0.944034835	-0.008301716
Stag1	0.224606095	0.093626211	0.224606095	0.082007944	0.945002241	-0.011618267
Lpin2	0.001856406	0.222118121	0.001856406	0.213575231	0.954397701	-0.00854289
Psmd12	0.021358707	0.104440394	0.021358707	0.111462479	0.955128397	0.007022085
Optn	0.005642181	0.39064368	0.005642181	0.40828323	0.956949731	0.01763955
Csnk2a2	0.298461197	0.063804864	0.298461197	0.072731052	0.956998866	0.008926189
Ppp1cc	0.965015244	-0.004273075	0.965015244	0.011258581	0.965015244	0.015531655
Ahctf1	0.009137112	0.131903275	0.009137112	0.138236234	0.966345422	0.006332959
Pcm1	0.9697057	0.027696045	0.9697057	0.01931532	0.9697057	-0.008380725
Psme2	0.846793663	0.052841406	0.846793663	0.043458129	0.970077957	-0.009383277
Anapc7	0.971810321	-0.027253458	0.971810321	-0.036896021	0.971810321	-0.009642563
Pafah1b1	0.206428585	0.037434174	0.206428585	0.034169925	0.973954532	-0.00326425
Nup155	0.974499589	-0.011065228	0.974499589	-0.017830836	0.974499589	-0.006765608
Psmb8	0.13307794	0.232350596	0.13307794	0.215818698	0.974596019	-0.016531898
Nupl2	0.978621479	0.012245033	0.978621479	-0.012329711	0.978621479	-0.024574744
E2f3	0.021410726	0.162952013	0.021410726	0.170265908	0.978862582	0.007313895
Golga2	0.012408109	-0.185823203	0.012408109	-0.194107713	0.979520742	-0.00828451
Mcph1	0.980422427	-0.008508447	0.980422427	0.012610232	0.980422427	0.021118679
Nme7	0.840282838	-0.101529899	0.840282838	-0.086330896	0.981717271	0.015199002
Gorasp1	0.981736159	-0.027162848	0.981736159	-0.004832724	0.981736159	0.022330125
Cep78	0.981986044	-0.017151418	0.981986044	0.081553612	0.981986044	0.09870503
Esco2	0.001962041	-0.426422425	0.001962041	-0.439843986	0.982276773	-0.01342156
Mapre1	0.228970166	0.078357307	0.228970166	0.073643882	0.9887084	-0.004713425
Odf2	0.989876305	-0.008056581	0.989876305	-0.012075833	0.989876305	-0.004019251
Ppp2ca	0.006711997	0.087902144	0.006711997	0.08598827	0.991945226	-0.001913874
Haus2	0.992008757	0.017411673	0.992008757	-0.00742048	0.992008757	-0.024832153
Ywhae	0.993861764	-0.00361114	0.993861764	0.020411165	0.993861764	0.024022304
Pds5b	0.994835131	0.014041157	0.994835131	-0.003100766	0.994835131	-0.017141924
Ubb	0.995272084	0.003394852	0.995272084	0.011674983	0.995272084	0.008280131
Mapk3	0.30230924	-0.05443678	0.30230924	-0.056980174	0.995544738	-0.002543394
Psma5	0.997964188	-0.002794643	0.997964188	0.036417664	0.997964188	0.039212306
Psmf1	0.998077265	0.003396021	0.998077265	-0.019545231	0.998077265	-0.022941252
Cdkn2d	0.000433877	-0.460371208	0.000433877	-0.45725169	0.998561574	0.003119518
Ankle2	0.998633851	-0.002039382	0.998633851	0.002779073	0.998633851	0.004818455
Cep135	0.999570065	0.059525547	0.999570065	0.057431959	0.999570065	-0.002093588
Orc3	0.999689192	-0.025689247	0.999689192	-0.026946094	0.999689192	-0.001256847
Lin37	0.141740635	-0.146615089	0.141740635	-0.146942724	0.99998371	-0.000327635
Dctn3	0.224836066	-0.103836957	0.224836066	-0.103622356	0.999989365	0.0002146
