## Supplemental Table 4 for "JAGGED1 Stimulates Cranial Neural Crest Cell Osteoblast Commitment Pathways and Bone Regeneration Independent of Canonical NOTCH Signaling"

	p Value	Expression Difference	p Value	Expression Difference	p Value	Expression Difference
Tubb4b	3.1569E-05	-0.326864127	0.005404251	-0.098797352	0.000162821	0.228066775
Tubb6	0.053667428	0.102796365	0.000520576	0.306815177	0.002039368	0.204018812
Tuba1c	0.031141341	-0.158514009	0.091069249	0.098620062	0.005005824	0.257134071
Tuba4a	0.350542685	0.056640793	0.004959215	0.22620684	0.009751211	0.169566048
Tbcc	0.01807426	-0.294301758	0.899682419	-0.025021448	0.01807426	0.269280311
Tbcb	0.000453974	0.204511465	0.000160713	0.270732088	0.047479762	0.066220623
Tbca	0.759676414	-0.043991046	0.063390859	0.180339454	0.054377512	0.2243305
Tuba1a	0.414565541	-0.040392438	0.414565541	0.037940546	0.214958106	0.078332984
Tbcd	0.019329453	0.26664957	0.058196185	0.183388873	0.304589649	-0.083260697
Arl2	0.726656296	-0.028192045	0.466779165	0.056433604	0.350103194	0.084625648
Tuba1b	0.351585998	-0.213014004	0.796381627	-0.055311607	0.401905756	0.157702397
Tubb2a	0.225410192	0.124822386	0.09654652	0.19053847	0.477368371	0.065716084
Tbce	0.90830143	-0.034485078	0.90830143	-0.018264223	0.90830143	0.016220855
