## Supplemental Table 5 for "JAGGED1 Stimulates Cranial Neural Crest Cell Osteoblast Commitment Pathways and Bone Regeneration Independent of Canonical NOTCH Signaling"

Gene	Fc v. JAG1		Fc v. DAPT+JAG1		JAG1 v. DAPT+JAG1
	p Value	Expression Difference	p Value	Expression Difference	p Value	Expression Difference
Psmb1	0.048317535	-0.078987004	0.546287506	0.024514476	0.02820816	0.10350148
Psmc4	0.085510994	0.099547062	0.085179157	0.118131927	0.837423611	0.018584865
Psma4	0.944361609	0.007328856	0.270100951	0.05298274	0.270100951	0.045653884
Cul1	0.168199414	0.071874662	0.168199414	0.063572946	0.944034835	-0.008301716
Cbfb	0.017532694	0.087800259	0.004031655	0.133044282	0.125872106	0.045244023
Psme4	0.100488514	0.094625307	0.473000998	-0.04359722	0.046111695	-0.138222527
Gsk3b	0.042386411	0.118553541	0.604410074	0.029397044	0.067410584	-0.089156497
Psmc5	0.173949591	0.090964988	0.042175934	0.154142918	0.260863052	0.063177931
Psme1	0.703193272	0.075480554	0.968389318	0.012496281	0.703193272	-0.062984272
Psmd5	0.890347956	0.038015691	0.890347956	0.019398098	0.890347956	-0.018617593
Psmd8	0.000358655	0.27303064	0.004440176	0.158022249	0.008935627	-0.115008391
Rbx1	0.039991781	0.071440087	0.050093088	0.058027343	0.713418085	-0.013412744
Psmc6	0.006342946	0.119396632	0.020773568	0.082498699	0.206912489	-0.036897933
Psma3	0.094620764	0.083970509	0.029591336	0.12880976	0.312767152	0.04483925
Psmc1	0.977183584	-0.006260564	0.272645541	0.061071388	0.272645541	0.067331952
Psmb5	0.960967996	0.01355609	0.477778317	0.091150574	0.477778317	0.077594483
Psma6	0.049116556	0.171731084	0.116625477	0.118176569	0.44278383	-0.053554516
Psme2	0.846793663	0.052841406	0.846793663	0.043458129	0.970077957	-0.009383277
Psma7	0.427434123	-0.042853123	0.080900397	0.091934302	0.034495117	0.134787425
Psmd10	0.00181631	0.322391962	0.00227538	0.276476244	0.49126665	-0.045915718
Psmd7	0.005944859	0.070811523	0.000164262	0.162445922	0.001769281	0.0916344
Stub1	0.027808253	-0.073176845	0.027808253	0.073493922	0.002445067	0.146670767
Psma2	0.63299781	0.028869064	0.416132099	0.06791433	0.63299781	0.039045266
Psmd3	0.009390485	0.106560301	0.01269286	0.087735415	0.585503586	-0.018824886
Psmd11	0.816398936	0.022901725	0.816398936	0.036129187	0.816398936	0.013227462
Fbxw7	0.075408009	0.208406264	0.305733212	0.096851691	0.283975552	-0.111554573
Psmd9	0.746113444	-0.025633365	0.694069077	0.042352723	0.570066642	0.067986088
Nr3c1	0.00116876	0.266512698	0.958572448	0.010596281	0.00116876	-0.255916417
Psmd14	0.039358447	0.110867456	0.023500709	0.143261827	0.544589422	0.032394372
Stat1	0.00060217	-0.576298664	0.000455762	-0.716682315	0.3270137	-0.140383651
Twist1	1.51199E-06	-0.348889051	1.51199E-06	-0.298682803	0.027401614	0.050206248
Wwp1	0.088707881	0.210520233	0.088707881	0.203198153	0.992921205	-0.007322081
Runx2	0.059985405	0.068428676	0.000541863	-0.219242571	0.000202217	-0.287671248
Psmf1	0.998077265	0.003396021	0.998077265	-0.019545231	0.998077265	-0.022941252
Bmp2	3.3425E-05	-0.886453361	0.109058368	0.113160931	2.45276E-05	0.999614292
Psmb2	0.931538994	0.007696347	0.75371509	-0.025596312	0.75371509	-0.033292659
Sem1	0.360319925	-0.078306453	0.2154842	0.110017758	0.068905437	0.188324211
Psma1	0.042958448	-0.037487233	0.042958448	0.037771819	0.004629403	0.075259052
Psme3	0.045677554	0.164247706	0.008678778	0.262496017	0.135446754	0.098248311
Psmb7	0.043749064	-0.086251984	0.383509638	0.03375558	0.018530485	0.120007564
Psmb6	0.444263724	-0.034925916	0.0116711	0.119923166	0.006882181	0.154849083
Psma5	0.997964188	-0.002794643	0.997964188	0.036417664	0.997964188	0.039212306
Rps27a	0.729938693	-0.095515918	0.729938693	0.077223142	0.729938693	0.17273906
Skp2	0.393861098	-0.07521684	0.999410682	-0.001342852	0.393861098	0.073873988
Ubc	0.418142861	-0.048247675	0.022447852	-0.176718645	0.050139686	-0.12847097
Psmd4	0.078174345	0.083629841	0.122745183	0.06238264	0.638703691	-0.021247201
Psmb4	0.655623328	-0.025343568	0.092894827	0.077999477	0.062666587	0.103343045
Psmc2	0.019479666	0.09869257	0.007757131	0.135485141	0.296520151	0.036792571
Psmd6	0.004580525	0.170972959	0.004580525	0.156647588	0.849062929	-0.014325372
Psmc3	0.043025482	-0.049400595	0.724754257	0.010770427	0.03558474	0.060171022
Ubb	0.995272084	0.003394852	0.995272084	0.011674983	0.995272084	0.008280131
Esrra	0.064561019	0.093293489	0.00042133	0.303386924	0.001365669	0.210093436
Psmd1	0.002840768	0.145853595	0.002840768	0.162174587	0.750811104	0.016320992
Psmd2	0.00263842	0.151862922	0.002544149	0.172768804	0.64552396	0.020905882
Psmd13	0.006555577	0.184007452	0.004428355	0.223831987	0.474705438	0.039824536
Psmd12	0.021358707	0.104440394	0.021358707	0.111462479	0.955128397	0.007022085
Smurf1	1.19922E-05	0.699878172	1.69641E-05	0.611783423	0.069357922	-0.088094749
Psmb8	0.13307794	0.232350596	0.13307794	0.215818698	0.974596019	-0.016531898
Psmb10	0.045259061	0.207535382	0.760935561	0.038771963	0.051804364	-0.168763418
Uba52	0.022294476	-0.274594665	0.141810207	0.130432184	0.005211742	0.405026849
Psmb3	0.009613791	0.132604057	0.041277971	0.085171658	0.174713133	-0.047432399
